# Microglial Foxo3 shapes dopaminergic vulnerability in Parkinson’s disease

**DOI:** 10.64898/2026.05.22.727098

**Authors:** Texier Baptiste, Roudaud Sarah, Husson Quentin, Prime Morgane, Alma Marie, Dominguez-Coronado Lisaydi, Frieser David, Le Dorze Anne-Louise, Zahm Margot, Iscache Anne-Laure, Alvarez-Fischer Daniel, S. Dejean Anne, Klonjkowski Bernard, Hunot Stéphane, Fruchon Séverine, Szelechowski Marion

**Affiliations:** Univ Toulouse, INSERM, CNRS, Infinity – Toulouse Institute for Infectious and Inflammatory Diseases, Toulouse, France; Institute of Neurogenetics and Institute of Systems Motor Science, University of Lübeck, Lübeck, Germany; Ecole nationale vétérinaire d’Alfort, Anses, INRAE, Laboratoire de Santé Animale, VIROLOGIE, Maisons-Alfort, F-94700, France; Center for Interdisciplinary Research in Biology (CIRB), Collège de France, CNRS UMR 7241, INSERM U1050, Université PSL, Paris, France

## Abstract

Neurodegenerative diseases such as Parkinson’s disease (PD) result from complex interactions between neuronal stress and the surrounding tissue environment, yet the determinants that govern this interplay remain incompletely understood. While neuronal responses to mitochondrial dysfunction and proteotoxic stress have been extensively characterized, the contribution of the microglial state to disease progression remains unclear.

Here, we identify the transcription factor Foxo3 as a key regulator of dopaminergic vulnerability acting predominantly through microglia-, rather than neuron-intrinsic, mechanisms. Foxo3 was rapidly induced and translocated to the nucleus in dopaminergic-like cells in response to mitochondrial complex I inhibition and α-synuclein aggregation, indicating activation of a conserved neuronal stress response. However, neuron-specific deletion of Foxo3 attenuated early Parkinson-like transcriptional signatures but did not confer sustained *in vivo* neuroprotection.

In contrast, microglia-specific deletion of Foxo3 provided robust and durable protection against dopaminergic degeneration across complementary mouse models, including both MPTP intoxication and α-synuclein–driven pathology. Translatomic profiling revealed that Foxo3 deficiency induces extensive transcriptional remodeling of microglia at baseline, establishing a distinct state enriched in immune-related and phagocytic pathways that remains compatible with tissue homeostasis. Strikingly, neuroprotection occurred despite minimal transcriptional reprogramming following neurotoxic insult, suggesting that disease outcome is dictated by the baseline microglial state rather than by the magnitude of transcriptional responses to neurotoxic insult.

Mechanistically, neuroprotection correlated with selective modulation of discrete signaling nodes, including reinforcement of the TREM2-TYROBP axis and attenuation of pathways involved in intracellular signal amplification, rather than with broad suppression of inflammatory programs. These findings indicate that Foxo3 does not primarily regulate the magnitude of microglial activation, but instead defines the baseline configuration and response thresholds that shape subsequent neuroimmune dynamics.

Together, our results identify baseline microglial state as a determinant of neurodegenerative trajectory and position Foxo3 as a central regulator of this process. More broadly, these findings provide a framework in which microglial state-setting, rather than the magnitude of reactive responses alone, governs dopaminergic vulnerability, with potential implications for therapeutic strategies targeting neuroimmune interactions in Parkinson’s disease.
