## Supplementary material for "Microglial Foxo3 shapes dopaminergic vulnerability in Parkinson’s disease": Table3

### Sheet: Feuil1
Antibody	Host	Fluorochrome	Supplier	Reference	Clone
CD86 (B7-2), Monoclonal Antibody	Rat	SB436	eBioscience™	62-0862-82	GL1
Ly-6C, Monoclonal Antibody	Rat	BV570	Biolegend®	128029	HK1.4
CD80 (B7-1), Monoclonal Antibody	Guinea Pig	SB600	eBioscience™	63-0801-80	16-10A1
CD14, Monoclonal Antibody	Rat	SB645	eBioscience™	64-0141-80	Sa2-8
MHC Class II (I-A/I-E), Monoclonal Antibody	Rat	BV711	eBioscience™	407-5321-80	M5/114.15.2
Anti-Mouse CD366 (TIM-3), Monoclonal Antibody	Rat	BV750	BD OptiBuild™	755164	25F.1D6
Anti-Mouse CD192 (CCR2), Monoconal Antibody	Rat	BV786	BD OptiBuild™	747966	475301
TREM2, Monoclonal Antibody	Rat	FITC	Invitrogen™	MA528223	78.18
CD16/CD32, Monoclonal Antibody	Rat	PerCP-Cyanine5.5	eBioscience™	45-0161-80	93
CD115 (CSF-1R), Monoclonal Antibody	Rat	RB780	BD OptiBuild™	755874	AFS98
CX3CR1, Monoclonal Antibody	Mouse	PE	Biolegend	149006	SA011F11
CD206 (MMR), Monoclonal Antibody	Rat	PE-eFluor™ 610	eBioscience™	61-2061-82	MR6F3
Tmem119, Monoclonal Antibody	Rat	PE-Cyanine7	eBioscience™	25-6119-80	V3RT1GOsz
CD11b, Monoclonal Antibody	Rat	BUV395	eBioscience™	363-0112-80	M1/70
CD38, Monoclonal Antibody	Rat	BUV496	BD Biosciences	741090	90/CD38
CD369 (Clec7a), Monocloanal Antibody	Rat	BUV563	BD OptiBuild™	749787	218820
Mer, Monoclonal Antibody	Rat	BUV615	BD OptiBuild™	752361	108928
TIM-4, Monoclonal Antibody	Rat	BUV661	BD OptiBuild™	750514	RMT4-54
CD274 (PD-L1, B7-H1), Monoclonal Antibody	Rat	BUV737	eBioscience™	367-5982-80	MIH5
CD45, Monoclonal Antibody	Rat	BUV805	BD Biosciences	748370	30-F11
CD64, Monoclonal Antibody	Mouse	APC	eBioscience™	17-0641-82	X54-5/7.1
CD11c, Monoclonal Antibody	Guinea Pig	Alexa Fluor™ 700	eBioscience™	56-0114-80	N418
LIVE/DEAD™ Fixable Near-IR Dead Cell Stain Kit, for 633 or 635 nm excitation		Near-IR	Invitrogen™	L34975	NA
